# The GTPase ARFA1 interactor Cullin 3 Substrate-adaptor Protein 1 (CSP1) positively modulates nodulation

**DOI:** 10.64898/2025.11.30.691430

**Authors:** Carolina Rípodas, Marina Cretton, Andrés Eylenstein, Claudio Rivero, María Eugenia Zanetti, Flavio Blanco

## Abstract

Legume plants have the capacity to incorporate atmospheric nitrogen by establishing an endosymbiotic interaction with soil bacteria resulting in the formation of nitrogen-fixing nodules. Bacteria are internalized through a tightly regulated process that requires membrane remodelling and vesicle trafficking, which are controlled by small GTPases. Members of the ARF family of GTPases mediate vesicle budding in a wide range of biological processes; however, the modulation of ARF members, their subcellular localization and the formation of complexes with other proteins during the root nodule symbiosis has not been investigated. Here, to identify proteins that physically interact with MtARFA1, a yeast two hybrid screening was performed using a cDNA library of *Medicago truncatula* roots inoculated with *Sinorhizobium meliloti*. One of the identified MtARF1 interactors is a protein that possesses a BTB/POZ domain. BTB/POZ domains are present in substrate-specific adaptors that form complexes with the Ubiquitin ligase E3 Cullin3 (CUL3), thus the interactor was designated as *M. truncatula* CUL3 substrate-adaptor protein 1 (MtCSP1). Physical interaction between MtARF1 and MtCSP1 was verified in planta by co-immunopurification assays and bimolecular fluorescence complementation, revealing that the interaction takes place in vesicles of the late endosome. The *MtCSP1* promoter is active in lateral roots and in the meristem of indeterminate nodules. Phenotypic analysis of transgenic roots with altered mRNA levels of *MtCSP1* evidenced the requirement of this gene for the progression of rhizobial infection and nodule organogenesis. This work establishes a link between small GTPases and protein degradation by the ubiquitin system in the context of the nitrogen-fixing symbiosis.

**Significant statement:** Small GTPases are molecular switches required for rhizobial infection in the root-nodule symbiosis; however, little is known about how their levels are regulated during this process. We identified a substrate-adaptor protein that interacts with ARFA1, connecting this monomeric GTPase with protein degradation via ubiquitination during the activation of the genetic programs of symbiosis: rhizobial infection and nodule organogenesis.
