## Supplementary Table 1 for "The GTPase ARFA1 interactor Cullin 3 Substrate-adaptor Protein 1 (CSP1) positively modulates nodulation"

### Sheet: BTB_family_genes
Gene identifier	Uniprot Identifier	Gene start	Gene end	Strand	Chromosome	CDS length	AA length	Protein description
MtrunA17_Chr1g0150191	G7I878	3190561	3195715	+	1	1854	617	Phototropic-responsive NPH3 family protein (Putative BTB/POZ domain-containing protein NPY1)
MtrunA17_Chr1g0159831	A0A396JKN5	10455769	10459981	+	1	993	330	Putative chromatin remodeling & transcription regulator BTB-POZ family
MtrunA17_Chr1g0171771	A0A072VIM5	20472615	20476733	-	1	1479	492	BTB/POZ domain and ankyrin repeat-containing protein NOOT2 (Protein NODULE ROOT 2) (MtNOOT2)
MtrunA17_Chr1g0181181	A0A072VVV3	32241712	32244020	-	1	1692	563	Phototropic-responsive NPH3 family protein (Putative SKP1/BTB/POZ domain, NPH3 domain-containing protein)
MtrunA17_Chr1g0185861	G7I2K6	36172262	36176419	-	1	1257	418	BTB/POZ/MATH-domain protein (Putative chromatin remodeling & transcription regulator BTB-POZ-MATH family)
MtrunA17_Chr1g0191711	G7I817	40666118	40668600	+	1	1647	548	Phototropic-responsive NPH3 family protein (Putative SKP1/BTB/POZ domain, NPH3 domain-containing protein)
MtrunA17_Chr1g0195911	A0A072VN31	43656699	43661240	+	1	1866	621	Phototropic-responsive NPH3 family protein (Putative SKP1/BTB/POZ domain, NPH3 domain-containing protein)
MtrunA17_Chr1g0205751	G7IE13	50936129	50945270	+	1	2115	704	ARM repeat protein interacting WITH ABF2 protein (Putative chromatin remodeling & transcription regulator BTB-POZ family)
MtrunA17_Chr1g0207461	G7IE60	51955143	51960859	+	1	1878	625	Phototropic-responsive NPH3 family protein (Putative BTB/POZ domain-containing protein NPY2)
MtrunA17_Chr2g0279481	G7IPM3	1892278	1895886	+	2	2058	685	Phototropic-responsive NPH3 family protein (Putative Root phototropism protein)
MtrunA17_Chr2g0285511	G7IP40	6003564	6006982	+	2	1824	607	Phototropic-responsive NPH3 family protein (Putative SKP1/BTB/POZ domain, NPH3 domain-containing protein)
MtrunA17_Chr2g0290741	G7IQ44	10080063	10085788	+	2	1722	573	Phototropic-responsive NPH3 family protein (Putative SKP1/BTB/POZ domain, NPH3 domain-containing protein)
MtrunA17_Chr2g0291741	G7IJR2	10843054	10848624	-	2	1770	589	Putative chromatin remodeling & transcription regulator ABTB family (Regulatory protein NPR1)
MtrunA17_Chr2g0299621	G7IQ63	17505076	17507711	-	2	1755	584	Putative chromatin remodeling & transcription regulator ABTB family (Regulatory protein NPR1)
MtrunA17_Chr2g0303541	A2Q365	21267617	21274266	-	2	1944	647	BTB/POZ; Superoxide dismutase, copper/zinc binding; NPH3 (Putative SKP1/BTB/POZ domain, NPH3 domain-containing protein)
MtrunA17_Chr2g0312161	A0A072VJP6	35054841	35061132	-	2	3084	1027	BTB/POZ domain protein (Putative chromatin remodeling & transcription regulator BTB-POZ family)
MtrunA17_Chr2g0320691	A0A072VA76	41890344	41894301	+	2	1905	634	Phototropic-responsive NPH3 family protein (Putative SKP1/BTB/POZ domain, NPH3 domain-containing protein)
MtrunA17_Chr3g0103031	G7IY69	27493789	27497270	+	3	993	330	BTB/POZ domain plant protein (Putative chromatin remodeling & transcription regulator BTB-POZ family)
MtrunA17_Chr3g0108331	G7IV50	31697326	31699862	-	3	1707	568	Putative Root phototropism protein (Root phototropism-like protein)
MtrunA17_Chr3g0112351	A0A396IWB4	34378716	34379054	+	3	339	112	Putative chromatin remodeling & transcription regulator BTB-POZ family
MtrunA17_Chr3g0114411	G7J2Y2	35909620	35911534	-	3	822	273	BTB/POZ domain protein (Putative chromatin remodeling & transcription regulator BTB-POZ family)
MtrunA17_Chr3g0120891	G7J8W6	40858171	40863686	+	3	1755	584	Ankyrin repeat and BTB/POZ domain protein (Putative chromatin remodeling & transcription regulator ABTB family)
MtrunA17_Chr3g0124921	G7J501	43525678	43529352	+	3	984	327	BTB/POZ domain plant protein (Putative chromatin remodeling & transcription regulator BTB-POZ family)
MtrunA17_Chr3g0125321	I3T836	43846357	43848654	-	3	762	253	Broad-complex, tramtrack and bric A brac protein (Putative chromatin remodeling & transcription regulator BTB-POZ family)
MtrunA17_Chr4g0010091	G7JUJ0	7870788	7874329	-	4	1854	617	Phototropic-responsive NPH3 family protein (Putative SKP1/BTB/POZ domain, NPH3 domain-containing protein)
MtrunA17_Chr4g0023801	A0A072UUN1	24369143	24373137	+	4	1638	545	Phototropic-responsive NPH3 family protein (Putative SKP1/BTB/POZ domain, NPH3 domain-containing protein)
MtrunA17_Chr4g0029841	A0A396IAW8	30534396	30535386	-	4	852	283	Putative chromatin remodeling & transcription regulator BTB-POZ family
MtrunA17_Chr4g0046761	A0A396IHL8	43025438	43025986	+	4	549	182	Putative chromatin remodeling & transcription regulator BTB-POZ family
MtrunA17_Chr4g0050021	G7JV64	45133881	45139499	-	4	2010	669	Phototropic-responsive NPH3 family protein (Putative Root phototropism protein)
MtrunA17_Chr4g0053841	G7JCU1	47707799	47712196	+	4	1788	595	Phototropic-responsive NPH3 family protein (Putative SKP1/BTB/POZ domain, NPH3 domain-containing protein)
MtrunA17_Chr4g0058071	G7JMM8	51133039	51136631	+	4	1089	362	BTB/POZ and TAZ domain protein (Putative chromatin remodeling & transcription regulator BTB-POZ family)
MtrunA17_Chr4g0067401	G7JLI1	57852818	57859382	+	4	2592	863	BTB/POZ domain protein (Putative chromatin remodeling & transcription regulator BTB-POZ family)
MtrunA17_Chr4g0074051	G7JGR0	62789628	62791917	+	4	1329	442	Potassium channel tetramerization domain protein (Putative transcription factor WD40-like family)
MtrunA17_Chr5g0394261	G7K2B1	689051	698843	-	5	2109	702	ARM repeat protein interacting WITH ABF2 protein (Putative chromatin remodeling & transcription regulator BTB-POZ family)
MtrunA17_Chr5g0401181	G7K2J0	5400499	5408068	-	5	1437	478	BTB/POZ domain plant-like protein, putative (Putative SKP1/BTB/POZ domain, NPH3 domain-containing protein)
MtrunA17_Chr5g0401281	G7K3T5	5488724	5494540	+	5	1128	375	BTB/POZ and TAZ domain protein (Putative histone acetyltransferase (EC 2.3.1.48))
MtrunA17_Chr5g0401341	G7K3U5	5534703	5540280	+	5	1893	630	Phototropic-responsive NPH3 family protein (Putative SKP1/BTB/POZ domain, NPH3 domain-containing protein)
MtrunA17_Chr5g0401451	G7IU11	5682086	5686068	-	5	1893	630	Phototropic-responsive NPH3 family protein (Putative SKP1/BTB/POZ domain, NPH3 domain-containing protein)
MtrunA17_Chr5g0427811	A0A396HZZ3	29528229	29532255	-	5	1380	459	Putative chromatin remodeling & transcription regulator BTB-POZ family
MtrunA17_Chr5g0432861	G7K0V9	33472046	33474964	-	5	1740	579	Putative Root phototropism protein (Root phototropism-like protein)
MtrunA17_Chr5g0440341	G7KHG8	39116278	39121246	+	5	1224	407	BTB/POZ/MATH-domain protein (Putative chromatin remodeling & transcription regulator BTB-POZ-MATH family)
MtrunA17_Chr5g0442661	G7K396	40695751	40699686	+	5	1785	594	NPR1/NIM1-like regulatory protein, putative (Putative chromatin remodeling & transcription regulator ABTB family)
MtrunA17_Chr5g0447111	G7K4T7	43484729	43487012	+	5	993	330	BTB/POZ domain plant protein (Putative chromatin remodeling & transcription regulator BTB-POZ family)
MtrunA17_Chr5g0447191	A0A396I016	43522487	43523053	-	5	567	188	Putative chromatin remodeling & transcription regulator BTB-POZ family
MtrunA17_Chr6g0461001	A0A072U8Z3	10243625	10253420	-	6	909	302	K+ channel tetramerization domain protein (Putative chromatin remodeling & transcription regulator BTB-POZ family)
MtrunA17_Chr7g0245201	A0A396H025	34290476	34294085	-	7	1923	640	Putative SKP1/BTB/POZ domain, NPH3 domain-containing protein
MtrunA17_Chr7g0254001	Q2HVB4	40342661	40351099	+	7	1269	422	BTB/POZ/MATH-domain protein (BTB/POZ; MATH) (Putative chromatin remodeling & transcription regulator BTB-POZ-MATH family)
MtrunA17_Chr7g0255031	Q2HUH9	41102254	41104264	+	7	1437	478	BTB/POZ domain plant protein (K+ channel tetramerisation) (Putative chromatin remodeling & transcription regulator BTB-POZ family)
MtrunA17_Chr7g0256321	Q2HW56	42203638	42207411	+	7	1449	482	BTB/POZ domain and ankyrin repeat-containing protein NOOT1 (Protein NODULE ROOT 1) (MtNOOT1)
MtrunA17_Chr7g0259501	A0A072U1Y3	44477177	44481320	+	7	1233	410	BTB/POZ/MATH-domain protein (Putative chromatin remodeling & transcription regulator BTB-POZ-MATH family)
MtrunA17_Chr7g0259851	A0A072U240	44763809	44769093	-	7	2094	697	ARM repeat protein interacting WITH ABF2 protein (Putative chromatin remodeling & transcription regulator BTB-POZ family)
MtrunA17_Chr7g0266021	A0A396H5U6	49204827	49216433	-	7	2925	974	Putative chromatin remodeling & transcription regulator BTB-POZ family
MtrunA17_Chr7g0268781	A0A396HDB7	51063336	51067513	-	7	1890	629	Putative SKP1/BTB/POZ domain, NPH3 domain-containing protein
MtrunA17_Chr8g0347801	G7ZYQ8	10579760	10584513	-	8	1656	551	BTB/POZ domain protein POB1 (Putative chromatin remodeling & transcription regulator BTB-POZ family)
MtrunA17_Chr8g0374011	G7ZVI1	36094827	36097861	-	8	1986	661	Phototropic-responsive NPH3 family protein (Putative SKP1/BTB/POZ domain, NPH3 domain-containing protein)
MtrunA17_Chr8g0382231	A0A396GP87	41959323	41963789	+	8	1893	630	Putative SKP1/BTB/POZ domain, NPH3 domain-containing protein
MtrunA17_Chr8g0387041	A0A072TV73	45209243	45211556	-	8	1371	456	BTB/POZ domain plant protein (Putative transcription factor WD40-like family)
MtrunA17_Chr8g0387311	A0A072TUK6	45412055	45415903	+	8	1788	595	BTB/POZ domain plant protein (Putative chromatin remodeling & transcription regulator BTB-POZ family)
